# Tripartite holobiont system in a vent snail broadens the concept of chemosymbiosis

**DOI:** 10.1101/2020.09.13.295170

**Authors:** Yi Yang, Jin Sun, Chong Chen, Yadong Zhou, Yi Lan, Cindy Lee Van Dover, Chunsheng Wang, Jian-Wen Qiu, Pei-Yuan Qian

## Abstract

Many animals inhabiting deep-sea vents are energetically dependent on chemosynthetic endosymbionts, but how such symbiont community interacts with host, and whether other nutritional sources are available to such animals remain unclear. To reveal the genomic basis of symbiosis in the vent snail *Alviniconcha marisindica*, we sequenced high-quality genomes of the host and gill campylobacterial endosymbionts, as well as metagenome of the gut microbiome. The gill endosymbiont has a streamlined genome for efficient chemoautotrophy, but also shows metabolic heterogeneity among populations. Inter- and intra-host variabilities among endosymbiont populations indicate the host poses low selection on gill endosymbionts. Virulence factors and genomic plasticity of the endosymbiont provide advantages for cooperating with host immunity to maintain mutualism and thriving in changing environments. In addition to endosymbiosis, the gut and its microbiome expand the holobiont’s utilisation of energy sources. Host-microbiota mutualism contributes to a highly flexible holobiont that can excel in various extreme environments.
