## Supplementary material for "Tripartite holobiont system in a vent snail broadens the concept of chemosymbiosis": Dataset S1

### Sheet: Dataset S1
Dataset S1 The annotation and expression levels of genes involved in encoding hydrolases in intestinal flora of three A. marisindica individuals.
Individual 38I-DV129-5							Individual 38I-DV129-15							Individual 38I-DV131-6
Gene_ID	Annotation	Gene Name	COG Categories	Best Tax-Level	TPM		Gene_ID	Annotation	Gene Name	COG Categories	Best Tax-Level	TPM		Gene_ID	Annotation	Gene Name	COG Categories	Best Tax-Level	TPM
k141_342539_4	glycerophosphoryl diester phosphodiesterase		C	Oscillatoriales	780.763		k141_675683_1	glycerophosphoryl diester phosphodiesterase	ugpQ	C	Comamonadaceae	83.9		k141_120906_2	glycerophosphodiester phosphodiesterase	glpQ1	C	Lactobacillaceae	2.76
k141_296833_1	glycerophosphoryl diester phosphodiesterase	ugpQ	C	Comamonadaceae	112.974		k141_917622_1	aminopeptidase activity		DZ	Bacteria	984.77		k141_689969_1	glycerophosphodiester phosphodiesterase	ugpQ	C	Tenericutes	2.65
k141_554160_2	glycerophosphodiester phosphodiesterase	glpQ	C	Fusobacteria	3259.01		k141_501357_1	Allophanate hydrolase subunit 2		E	Pseudomonas	1.2		k141_356681_2	glycerophosphodiester phosphodiesterase	glpQ	C	Spirochaetes	2.06
k141_449150_1	Allophanate hydrolase subunit 2		E	Pseudomonas fluorescens group	387.074		k141_172430_1	metallo-dependent hydrolases superfamily. Urease alpha subunit family	ureC	E	Rhizobiaceae	3.84		k141_680350_1	glycerophosphodiester phosphodiesterase	ugpQ	C	Tenericutes	1.86
k141_559499_1	aminopeptidase	pepP	E	Rhizobiaceae	301.918		k141_566631_1	peptidase M24B family	pepPI	E	Actinobacteria	287.14		k141_597136_2	kyphoscoliosis peptidase-like		D	Agaricales	47.75
k141_1739_2	aminopeptidase activity		E	Aquificae	266.474		k141_148422_1	neutral protease-like	lasB	E	Vibrionales	15.26		k141_383058_1	xaa-Pro aminopeptidase 1-like isoform X2	pepP	E	Sphingomonadales	834.93
k141_467567_1	aminopeptidase N		E	Proteobacteria	236.798		k141_654721_2	gamma-glutamyltranspeptidase 1-like isoform X2	ggt	E	Desulfovibrionales	120.23		k141_327245_2	aminopeptidase N-like	pepN	E	Bacilli	40.37
k141_74063_1	metallo-dependent hydrolases superfamily (Urease alpha subunit family)	ureC	E	Rhizobiaceae	33.8635		k141_426784_3	Argininosuccinate lyase		E	Oscillatoriales	2.12		k141_402379_1	aminopeptidase N		E	Proteobacteria	150.35
k141_753610_2	peptidase M24B family	pepPI	E	Actinobacteria	20.3723		k141_637991_1	GDSL-like Lipase/Acylhydrolase		E	Micromonosporales	372.32		k141_465700_1	M2 family metallopeptidase		E	Caulobacterales	1732.86
k141_541590_1	Zinc metalloprotease (elastase)	lasB	E	Vibrionales	0		k141_519721_1	GDSL-like Lipase/Acylhydrolase		E	Micromonosporales	66.99		k141_398715_5	metallo-dependent hydrolases superfamily	ureC	E	Halobacteria	6.18
k141_588301_1	Gamma-glutamyltranspeptidase	ggt	E	Desulfovibrionales	0		k141_781927_1	GDSL-like Lipase/Acylhydrolase		E	Micromonosporales	59.82		k141_69455_1	metallo-dependent hydrolases superfamily	ureC	E	Rhizobiaceae	2.15
k141_60153_1	GDSL-like Lipase/Acylhydrolase		E	Micromonosporales	0		k141_908504_2	GDSL-like Lipase/Acylhydrolase		E	Alteromonadaceae	16.04		k141_290092_1	peptidase M17	pepA	E	Tenericutes	2.9
k141_435642_1	GDSL-like Lipase/Acylhydrolase family		E	Sphingomonadales	20099.1		k141_302376_2	GDSL-like Lipase/Acylhydrolase		E	Porphyromonadaceae	3.02		k141_130978_2	leucyl aminopeptidase family protein	pepA	E	Tenericutes	0.97
k141_572192_2	GDSL-like Lipase/Acylhydrolase family		E	Sphingomonadales	19113.1		k141_660256_1	GDSL-like Lipase/Acylhydrolase family	ypmR	E	Carnobacteriaceae	51.37		k141_530280_1	peptidase M24B family	pepPI	E	Actinobacteria	640.91
k141_513053_1	GDSL-like Lipase/Acylhydrolase family	tesA	E	Leeuwenhoekiella	8183.18		k141_319940_1	GDSL-like Lipase/Acylhydrolase family		E	Sphingomonadales	39.71		k141_224497_2	xaa-Pro aminopeptidase 1-like	pepP	E	Bacteroidia	105.97
k141_188836_2	GDSL-like Lipase/Acylhydrolase family		E	Cytophagia	6544.76		k141_672619_1	GDSL-like Lipase/Acylhydrolase family		E	Flavobacteriia	6.04		k141_588201_1	neutral protease-like	lasB	E	Vibrionales	10.02
k141_299134_1	GDSL-like Lipase/Acylhydrolase family		E	Proteobacteria	3086.21		k141_35602_2	oligoendopeptidase F	pepF	E	Tenericutes	0.45		k141_661385_1	hemagglutinin	lasB	E	Vibrionales	2.96
k141_747374_1	GDSL-like Lipase/Acylhydrolase family		E	Proteobacteria	2862.15		k141_472629_2	oligoendopeptidase F	pepF	E	Tenericutes	0.35		k141_625704_1	Dienelactone hydrolase family	dap2	E	Microbacteriaceae	104.93
k141_72843_1	GDSL-like Lipase/Acylhydrolase family		E	Streptosporangiales	2551.26		k141_527265_1	amidohydrolase	dapL	E	Staphylococcaceae	0.63		k141_581798_3	Exopeptidase able to cleave the peptide bond of the last amino acid if linked to a proline residue	pepP	E	Idiomarinaceae	7.71
k141_283355_1	GDSL-like Lipase/Acylhydrolase family		E	Cytophagia	2180.14		k141_785236_2	membrane dipeptidase	Dpep	E	Actinopolysporales	60.79		k141_224020_1	gamma-glutamyltranspeptidase 1-like isoform X1	ggt	E	Planctomycetes	25.84
k141_131406_1	oligoendopeptidase F	pepF	E	Tenericutes	1949.39		k141_434394_1	oligoendopeptidase F	pepF	E	Rhodospirillales	0.49		k141_275951_1	gamma-glutamyltranspeptidase		E	Fungi	65.77
k141_553259_4	Membrane dipeptidase (Peptidase family M19)	Dpep	E	Actinopolysporales	1402.88		k141_492401_1	peptidase M4 thermolysin	lasB	E	Shewanellaceae	5.07		k141_483011_1	GDSL-like Lipase/Acylhydrolase		E	Micromonosporales	152.28
k141_400253_1	N-fatty-acyl-amino acid synthase/hydrolase PM20D1		E	Coriobacteriia	1310.06		k141_355766_1	PFAM Allophanate hydrolase subunit 2	kipA	E	Cytophagia	0.89		k141_445749_1	GDSL-like Lipase/Acylhydrolase		E	Micromonosporales	40.19
k141_824392_1	peptidase M4 thermolysin	lasB	E	Shewanellaceae	1249.4		k141_39007_1	PFAM GDSL-like Lipase Acylhydrolase		E	Nostocales	8.19		k141_599789_1	GDSL-like Lipase/Acylhydrolase	estA	E	Sphingobacteriia	12.8
k141_479102_1	GDSL-like Lipase Acylhydrolase		E	Nostocales	1205.18		k141_640620_1	PFAM GDSL-like Lipase Acylhydrolase		E	Nostocales	2.14		k141_511492_1	GDSL-like Lipase/Acylhydrolase		E	Alteromonadaceae	12.12
k141_334301_2	peptidase S9 prolyl oligopeptidase active site domain protein	dap2	E	Shewanellaceae	1116.42		k141_249906_1	PFAM peptidase S9 prolyl oligopeptidase active site domain protein	dap2	E	Shewanellaceae	2.23		k141_290837_1	GDSL-like Lipase/Acylhydrolase		E	Clostridia	2.77
k141_683984_1	S9 family peptidase	dap2	E	Oscillatoriales	1076.11		k141_506674_1	S9 family peptidase	dap2	E	Oscillatoriales	96.9		k141_23211_1	GDSL-like Lipase/Acylhydrolase family		E	Hyphomonadaceae	484
k141_757171_2	S9 family peptidase	dap2	E	Oscillatoriales	955.361		k141_364653_3	S9 family peptidase	dap2	E	Oscillatoriales	36.35		k141_566963_1	GDSL-like Lipase/Acylhydrolase family		E	Flavobacteriia	41.46
k141_545627_1	Dipeptidase 1	dp2	E	Ruminococcaceae	924.618		k141_785236_3	Dipeptidase 1	dp2	E	Ruminococcaceae	7.51		k141_553159_2	GDSL-like Lipase/Acylhydrolase family		E	Sphingomonadales	37.03
k141_727937_1	aminopeptidase P family protein	pepQ	E	Tenericutes	645.548		k141_395075_2	Zinc metalloprotease (Elastase)	gelE	E	Bacteria	285.92		k141_454472_2	Lysophospholipase L1		E	Cytophagia	11.8
k141_610650_1	aminopeptidase P family protein	pepQ	E	Tenericutes	632.799		k141_462614_1	neutral protease-like	lasB	E	Gammaproteobacteria	8.32		k141_546352_1	G-D-S-L family lipolytic protein		E	Sphingomonadales	4.12
k141_379489_1	peptidase M4 family protein	lasB	EMQ	Pseudoalteromonadaceae	625.934		k141_399984_2	Zinc-dependent metalloprotease		E	Nectriaceae	10075.6		k141_652332_1	hydrolase GDSL		E	Cytophagia	3.4
k141_157348_3	Dienelactone hydrolase family		EU	Cytophagia	621.063		k141_514066_1	Zinc-dependent metalloprotease		E	Nectriaceae	144.09		k141_19731_1	oligoendopeptidase F	pepF	E	Tenericutes	6.57
k141_313299_1	amidohydrolase	ssnA	F	Desulfovibrionales	596.163		k141_2041_1	Trypsin		E	Corynebacteriaceae	613.73		k141_353707_1	oligoendopeptidase F	pepF	E	Tenericutes	4.55
k141_216833_3	Alpha amylase, catalytic domain	treY	G	Microbacteriaceae	490.445		k141_647715_1	peptidase M4 family protein	lasB	EMQ	Pseudoalteromonadaceae	13.73		k141_18525_2	type I methionyl aminopeptidase	map	E	Epsilonproteobacteria	1.58
k141_698499_2	maltase A2-like		G	Lactobacillaceae	328.868		k141_216574_7	Amidohydrolase family	allB	F	Gordoniaceae	7.89		k141_621072_1	type I methionyl aminopeptidase	map	E	Tenericutes	1.32
k141_34583_1	Alpha-amylase domain		G	Sphingomonadales	304.566		k141_221313_1	Metallo-dependent hydrolases superfamily. Adenine deaminase family	ade	F	Lactobacillaceae	9.77		k141_618195_2	Oligopeptidase F	pepF	E	Peptoniphilaceae	8.41
k141_295070_4	alpha-glucosidase	aglA	G	Myxococcales	302.314		k141_871828_1	bifunctional methylenetetrahydrofolate dehydrogenase/cyclohydrolase, mitochondrial-like	folD	F	Thiotrichales	164.83		k141_410993_5	putative carboxypeptidase PM20D1-like protein		E	Coriobacteriia	36.25
k141_758752_1	Aminopeptidase	celM	G	Tenericutes	298.764		k141_382705_2	PFAM amidohydrolase	ssnA	F	Desulfovibrionales	6.38		k141_327594_1	S9 family peptidase	dap2	E	Oscillatoriales	92.05
k141_727188_1	Belongs to the glycosyl hydrolase 18 family	chiB	G	Actinobacteria	292.238		k141_430194_1	multifunctional hydrolase/phosphatase/nucleotidase		F	Oscillatoriales	3.78		k141_648662_1	dipeptidase 1-like isoform X1	dp2	E	Ruminococcaceae	1123.49
k141_512298_1	Belongs to the glycosyl hydrolase 2 family	csxA_2	G	Paenibacillaceae	284.028		k141_73924_1	1,4-alpha-D-glucan glucohydrolase	gla1	G	Chaetomiaceae	306.84		k141_646916_2	E3 ubiquitin/ISG15 ligase TRIM25-like	amaB	E	Gammaproteobacteria	4.05
k141_240474_2	sialate O-acetylesterase-like		G	Cytophagia	283.14		k141_236157_3	1,4-alpha-glucan-branching enzyme	GLC3	G	Chaetomiaceae	178.97		k141_451902_1	aminopeptidase P family protein	pepQ	E	Tenericutes	0.35
k141_308226_4	Belongs to the glycosyl hydrolase 30 family	srfJ	G	Bacteroidia	282.746		k141_817467_1	lactase-phlorizin hydrolase-like		G	Dothideomycetidae	5.84		k141_68705_1	hemagglutinin	lasB	E	Gammaproteobacteria	3.6
k141_176133_2	alpha-glucosidase	yihQ	G	Clostridiaceae	264.84		k141_213827_1	beta-glucosidase		G	Actinobacteria	0.76		k141_385692_1	neutral protease-like	lasB	E	Gammaproteobacteria	1.76
k141_89420_1	family 31 glucosidase	xylS	G	Xanthomonadales	263.42		k141_301947_3	Belongs to the glycosyl hydrolase 2 family		G	Porphyromonadaceae	542.18		k141_31145_1	Trypsin		E	Corynebacteriaceae	303.71
k141_598581_1	Belongs to the glycosyl hydrolase 31 family	yicI	G	Alcaligenaceae	224.4		k141_688074_2	sialate O-acetylesterase-like		G	Cytophagia	1.91		k141_281847_1	peptidase M4 family protein	lasB	EMQ	Pseudoalteromonadaceae	124.1
k141_113504_4	myogenesis-regulating glycosidase-like		G	Chloroflexia	222.506		k141_387111_1	Belongs to the glycosyl hydrolase 2 family		G	Acidobacteriia	0.54		k141_427146_1	bifunctional methylenetetrahydrofolate dehydrogenase/methenyltetrahydrofolate cyclohydrolase FolD	folD	F	Thiotrichales	13.48
k141_732414_2	alpha-glucosidase	yicI	G	Clostridiaceae	183.917		k141_765129_2	Mannan endo-1,4-beta-mannosidase		G	Flavobacteriia	62.95		k141_460522_1	bifunctional 5,10-methylenetetrahydrofolate dehydrogenase/5,10-methenyltetrahydrofolate cyclohydrolase	folD	F	Tenericutes	3.88
k141_692644_2	Belongs to the glycosyl hydrolase 43 family		G	Sphingobacteriia	182.866		k141_464169_3	Belongs to the glycosyl hydrolase 26 family		G	Bacteroidaceae	43.57		k141_470507_1	Inosine-uridine preferring nucleoside hydrolase	ripB	F	Cyanobacteria	700.97
k141_813635_1	Belongs to the glycosyl hydrolase 8 (cellulase D) family		G	Cytophagia	138.841		k141_406487_1	probable beta-D-xylosidase 2 isoform X1		G	Bacteria	15.76		k141_183538_2	Diadenosine tetraphosphate (Ap4A) hydrolase and other HIT family hydrolases	hit	FG	Tenericutes	4.38
k141_338559_2	sialate O-acetylesterase		G	Leeuwenhoekiella	122.075		k141_295192_4	Belongs to the glycosyl hydrolase 30 family	srfJ	G	Bacteroidia	4.98		k141_220879_1	1,4-alpha-D-glucan glucohydrolase	gla1	G	Chaetomiaceae	1035.11
k141_371312_1	Cellulase (glycosyl hydrolase family 5)	celA	G	Cellvibrio	117.397		k141_784202_2	alpha-glucosidase	yihQ	G	Clostridiaceae	885.38		k141_758050_2	maltase A2-like		G	Lactobacillaceae	226.31
k141_324576_1	chitinase		G	Enterococcaceae	114.747		k141_219353_1	Belongs to the glycosyl hydrolase 31 family		G	Oribacterium	41.22		k141_461237_1	alpha-glucosidase	malZ	G	Oceanospirillales	14.5
k141_277000_1	family 20 glycosylhydrolase		G	Vibrionales	109.561		k141_211092_2	Belongs to the glycosyl hydrolase 31 family	ROT2	G	Dothideomycetidae	0.48		k141_474653_5	1,4-alpha-glucan-branching enzyme	GLC3	G	Chaetomiaceae	466.84
k141_445711_2	family 20 glycosylhydrolase	chb	G	Gammaproteobacteria	107.712		k141_325234_2	Alpha-glucosidase YihQ	yihQ	G	Clostridiaceae	0.32		k141_513093_1	maltase A3-like		G	Leuconostocaceae	1.54
k141_406044_1	family 20 glycosylhydrolase	chb	G	Vibrionales	103.768		k141_882857_1	31 glucosidase	xylS	G	Xanthomonadales	0.19		k141_504096_1	glucohydrolase	dexB	G	Tenericutes	0.63
k141_375279_2	Glycoside hydrolase		G	Actinobacteria	100.67		k141_521342_3	Belongs to the glycosyl hydrolase 43 family		G	Sphingobacteriia	2.98		k141_585263_1	chitinase		G	Actinobacteria	4.08
k141_710033_2	family 20 glycosylhydrolase	chb	G	Shewanellaceae	97.5975		k141_639040_1	Belongs to the glycosyl hydrolase 8 (cellulase D) family		G	Cytophagia	4.33		k141_28985_1	M42 family metallopeptidase	celM	G	Tenericutes	1.75
k141_635189_1	Glycosyl hydrolase catalytic core	colA	G	Myxococcales	85.1826		k141_463823_1	Esterase FE4		G	Ascomycota	39.42		k141_726507_1	lactase-phlorizin hydrolase-like		G	Dothideomycetidae	799.69
k141_335508_3	Glycosyl hydrolase family 65, N-terminal domain		G	Cellvibrio	81.7061		k141_543608_2	sialate O-acetylesterase		G	Leeuwenhoekiella	47.14		k141_427111_1	glycoside hydrolase family 1 protein	bgl	G	Enterococcaceae	13.47
k141_325512_3	Glycosyl hydrolases family 15		G	Rhodospirillales	81.01		k141_540585_8	Cellulase (glycosyl hydrolase family 5)	celA	G	Cellvibrio	6.74		k141_389634_1	glycosyl hydrolase 2 family		G	Acidobacteriia	25.41
k141_634881_2	Glycosyl hydrolases family 16		G	Sphingomonadales	76.0433		k141_43411_2	family 20 glycosylhydrolase		G	Vibrionales	122.26		k141_638635_1	glycosyl hydrolase 2 family		G	Acidobacteriia	7.26
k141_583166_3	Glycosyl hydrolases family 16		G	Flavobacterium	67.7499		k141_53492_3	Glycoside hydrolase		G	Paenibacillaceae	0.98		k141_218327_1	probable beta-D-xylosidase 2 isoform X1		G	Bacteria	1199.65
k141_402846_1	sialate O-acetylesterase-like		G	Sphingobacteriia	61.688		k141_265424_1	family 20 glycosylhydrolase	chb	G	Shewanellaceae	41.68		k141_608159_2	glycosyl hydrolase 30 family	srfJ	G	Bacteroidia	30.45
k141_264873_3	glycoside hydrolase family 10		G	Ruminococcaceae	59.1319		k141_197023_1	Glycosyl hydrolase catalytic core	colA	G	Myxococcales	49.73		k141_332574_1	alpha-glucosidase	yihQ	G	Serratia	17.69
k141_538994_2	hydrolase, family 3		G	Sphingomonadales	53.7277		k141_885716_1	beta-mannosidase		G	Cytophagia	0.19		k141_303383_2	alpha-glucosidase	yihQ	G	Clostridiaceae	17.42
k141_177444_3	glycoside hydrolase, family 10		G	Actinobacteria	45.3408		k141_376505_1	glycosyl hydrolase	nagZ	G	Epsilonproteobacteria	2.57		k141_641382_7	glycosyl hydrolase 32 family	sacC	G	Actinobacteria	22.31
k141_717242_2	cellulase EGX3		G	Paenibacillaceae	37.0777		k141_756207_1	glycoside hydrolase family 65 protein	ycjT	G	Tenericutes	0.52		k141_273217_1	glycosyl hydrolase 8 (cellulase D) family		G	Cytophagia	6.08
k141_197187_1	family 20 glycosylhydrolase	chb	G	Yersinia	36.766		k141_850946_2	Glycosyl hydrolase family 65, N-terminal domain		G	Cellvibrio	20.04		k141_724103_2	N-acetylglucosamine-6-phosphate deacetylase	nagA	G	Tenericutes	1.31
k141_713224_1	glycosyl hydrolase family 18		G	Streptacidiphilus	34.5444		k141_823421_1	Glycosyl hydrolase family 9		G	Oscillatoriales	510.05		k141_623736_1	sialate O-acetylesterase		G	Leeuwenhoekiella	27.19
k141_464987_2	glycoside hydrolase family 9		G	Chloroflexia	33.714		k141_519582_1	putative endoglucanase		G	Nostocales	0.11		k141_682269_1	HAD-IIA family hydrolase		G	unclassified Lachnospiraceae	3.72
k141_422581_2	xylanase chitin deacetylase	icaB	G	Xanthomonadales	33.6968		k141_394811_2	hydrolase family 10		G	Ruminococcaceae	56.49		k141_680329_1	putative bifunctional chitinase/lysozyme		G	Frankiales	1.08
k141_256821_1	glucosidase	cobN	H	Myxococcales	33.105		k141_326206_1	hydrolase, family		G	Hypocreales	99.6		k141_545084_1	Cellulase (glycosyl hydrolase family 5)	celA	G	Cellvibrio	7.56
k141_17369_1	glucosidase	cobN	H	Verrucomicrobiae	28.8603		k141_882668_2	glucan 1,4-alpha-glucosidase	bxlB	G	Clostridia	29.72		k141_228853_1	glycosyl hydrolase family 18		G	Actinobacteria	49.8
k141_346540_1	Glycosyl hydrolase family 63 C-terminal domain	cobN	H	Myxococcales	27.8779		k141_571191_1	M42 family peptidase	cel	G	unclassified Bacteria	1.92		k141_555442_1	sugar hydrolase		G	Streptomyces griseus group	2.83
k141_5395_3	GTP cyclohydrolase	folE	H	Bacillus	25.7961		k141_170177_1	M42 family metallopeptidase		G	Clostridiaceae	1.4		k141_153887_1	chitinase		G	Enterococcaceae	2.09
k141_46506_1	Papain-like cysteine protease AvrRpt2		H	Bacillus	23.9638		k141_429150_1	PFAM glycoside hydrolase family 39	pslG	G	Betaproteobacteria	47.15		k141_265449_1	chitinase	chiA2	G	Enterococcaceae	0.9
k141_591319_1	acetylesterase activity		I	Bacteria	23.8963		k141_684314_1	PFAM glycoside hydrolase, family 10		G	Actinobacteria	3.46		k141_477750_1	family 20 glycosylhydrolase	chb	G	Vibrionales	406.27
k141_614776_1	arylacetamide deacetylase-like		I	Actinobacteria	23.2316		k141_524959_2	PFAM Glycosyl hydrolases family 28		G	Sphingobacteriia	15.36		k141_297835_1	family 20 glycosylhydrolase	chb	G	Gammaproteobacteria	199.69
k141_344000_3	para-nitrobenzyl esterase	pnbA	I	Paenibacillaceae	22.7006		k141_108350_2	PFAM Glycosyl hydrolases family 28		G	Sphingobacteriia	1.28		k141_578124_3	endo-1,4-beta-xylanase activity	chiA	G	Bacteria	68.88
k141_219741_3	esterase E4-like		I	Sphingomonadales	21.5678		k141_139399_1	family 20 glycosylhydrolase	chb	G	Caulobacterales	63.47		k141_242640_1	class V chitinase		G	Arthrodermataceae	9.78
k141_499802_1	carboxylesterase 3B	lipT	I	Gordoniaceae	21.4756		k141_791280_2	family 20 glycosylhydrolase	chb	G	Yersinia	32.18		k141_617608_2	Glycosyl hydrolase catalytic core	colA	G	Bacteroidetes	432.74
k141_613831_1	PFAM phosphoesterase, PA-phosphatase related		I	Burkholderiaceae	21.178		k141_42238_1	SMART alpha amylase catalytic sub domain		G	Chloroflexi	324.57		k141_345345_1	Glycosyl hydrolase catalytic core	colA	G	Myxococcales	129.53
k141_372783_7	Serine aminopeptidase, S33	ytpA	I	Synechococcus	20.3028		k141_352388_1	SMART alpha amylase catalytic sub domain		G	Chloroflexi	115.94		k141_671824_1	glucan 1,4-alpha-glucosidase		G	Bacteroidia	139.14
k141_338802_2	Serine aminopeptidase, S33		I	Actinobacteria	20.1341		k141_452895_2	Glycosyl hydrolase family 71		GO	Tremellales	0.53		k141_594116_1	Putative Glycoside Hydrolase Family 63		G	Sordariales	537.64
k141_639616_1	Serine aminopeptidase, S33		I	unclassified Clostridiales	19.6616		k141_614427_1	Mannosyl oligosaccharide glucosidase	cobN	H	Verrucomicrobiae	12.09		k141_169770_1	Glycosyl hydrolase family 9		G	Oscillatoriales	2768.1
k141_670368_1	Serine aminopeptidase, S33	hpx	I	Kitasatospora	17.3973		k141_848497_1	glucosidase	cobN	H	Myxococcales	0.72		k141_603109_3	Glycosyl hydrolases family 15		G	Rhodospirillales	123.37
k141_499149_2	BlaR1 peptidase M56		KT	unclassified Clostridiales	16.7754		k141_746645_7	GTP cyclohydrolase	folE	H	Bacillus	1.61		k141_584480_1	endo-1,3-beta-D-glucanase isoform 1		G	Chaetothyriomycetidae	5.37
k141_813215_7	BlaR1 peptidase M56		KT	Gillisia	15.7643		k141_377971_1	3-phytase (Myo-inositol-hexaphosphate 3-phosphohydrolase)	phy	I	Gammaproteobacteria	16.44		k141_37338_1	Glycosyl hydrolases family 2	manB1	G	Rhizobiaceae	95.41
k141_535617_2	PFAM metal-dependent phosphohydrolase, HD sub domain		KT	Thermotogae	13.5499		k141_10771_1	para-nitrobenzyl esterase	pnbA	I	Paenibacillaceae	0.4		k141_469403_1	sialate O-acetylesterase-like		G	Sphingobacteriia	2004.59
k141_562750_2	nUDIX hydrolase		L	Actinobacteria	12.7814		k141_664301_1	Belongs to the type-B carboxylesterase lipase family		I	Eurotiales	48.53		k141_636045_2	alpha-glucosidase	yicI	G	Butyrivibrio	40.59
k141_141738_1	NUDIX hydrolase	nudL	L	Oceanospirillales	10.8414		k141_238923_1	carboxylesterase 3B	lipT	I	Gordoniaceae	83.59		k141_479768_1	fucolectin-related molecule		G	Actinobacteria	39.76
k141_44131_2	Membrane proteins related to metalloendopeptidases		M	Alteromonadaceae	8.22713		k141_904889_1	hydrolases of the HAD superfamily	cof	I	Tenericutes	0.52		k141_416738_1	cellulase EGX3		G	Paenibacillaceae	448.7
k141_393698_1	peptidase	lytM	M	Proteobacteria	7.37063		k141_192910_4	PFAM alpha beta hydrolase fold		I	Chloroflexia	1.8		k141_366488_2	SMART alpha amylase catalytic sub domain		G	Chloroflexi	85.31
k141_791929_1	Trypsin-like serine protease		M	Vibrionales	6.30572		k141_344857_4	phospholipase A-2-activating protein	DOA1	I	Agaricales	110.09		k141_46789_4	Papain-like cysteine protease AvrRpt2		H	Bacillus	8.81
k141_39157_1	Trypsin		E	Corynebacteriaceae	6.1951		k141_827574_5	Phosphoinositide phospholipase C		I	Pleosporales	133.08		k141_262200_1	3-phytase (Myo-inositol-hexaphosphate 3-phosphohydrolase)	phy	I	Gammaproteobacteria	44.09
k141_410226_1	phosphatidylinositol-glycan-specific phospholipase D-like		N	Cyanobacteria	6.03334		k141_171547_7	Phospholipase/Carboxylesterase		I	Chaetothyriomycetidae	27.15		k141_432011_1	acetylesterase activity		I	Bacteria	1.51
k141_90953_1	ATP-dependent Clp protease ATP-binding subunit		O	Negativicutes	5.82067		k141_598335_5	eukaryotic translation elongation factor 2	EFT1	J	Agaricomycetes incertae sedis	9.11		k141_667962_2	Alpha beta hydrolase		I	Mycobacteriaceae	75.39
k141_97381_1	ATP-dependent zinc metalloprotease FtsH	ftsH	O	Tenericutes	5.7574		k141_139745_2	peptidyl-tRNA hydrolase	pth	J	Halobacteria	1.73		k141_668108_1	Alpha beta hydrolase		I	Phyllobacteriaceae	26.47
k141_131521_1	ATP-dependent zinc metalloprotease FtsH	ftsH	O	Tenericutes	5.05375		k141_822141_1	type I methionyl aminopeptidase	map	J	Thermoanaerobacterales	1.13		k141_785481_1	type-B carboxylesterase lipase family	lipT	I	Mycobacteriaceae	209.83
k141_511070_1	ATP-dependent zinc metalloprotease FtsH	ftsH	O	Tenericutes	4.70224		k141_340981_1	procollagen C-endopeptidase enhancer 1-like		K	Hyphomonadaceae	134.25		k141_564754_1	type-B carboxylesterase lipase family		I	Eurotiales	107.07
k141_164453_1	endopeptidase La	lon	O	Tenericutes	4.03851		k141_827085_3	bifunctional (p)ppGpp synthetase/guanosine-3',5'-bis(diphosphate) 3'-pyrophosphohydrolase	relA	KT	Thermotogae	1.77		k141_776825_1	para-nitrobenzyl esterase	pnbA	I	Bacillus	45.32
k141_110853_1	endopeptidase La	lon	O	Gammaproteobacteria	3.86628		k141_127023_9	deoxynucleoside triphosphate triphosphohydrolase SAMHD1-like isoform X1	hrpA	L	Planctomycetes	30.91		k141_378516_2	type-B carboxylesterase lipase family		I	Actinobacteria	32.96
k141_759715_1	ATP-dependent specificity component of the Clp protease	clpX	O	Corynebacteriaceae	3.73015		k141_424762_3	nUDIX hydrolase		L	Actinobacteria	815.28		k141_568994_1	carboxylesterase 3B	lipT	I	Gordoniaceae	360.87
k141_735499_2	peptidase C19 family		O	Sarcocystidae	3.09755		k141_328402_2	NUDIX hydrolase	nudL	L	Oceanospirillales	69.25		k141_183538_3	esterase		I	Tenericutes	1.89
k141_273200_5	peptidase S8 family	isp	O	unclassified Gammaproteobacteria	3.09755		k141_500725_2	Metallo-peptidase family M12B Reprolysin-like		LO	Aquimarina	0.09		k141_154048_2	Cof-type HAD-IIB family hydrolase	cof	I	Tenericutes	1.66
k141_169114_2	A disintegrin and metalloproteinase with thrombospondin motifs 6-like isoform X1	yeaZ	O	Synechococcus	2.86037		k141_447415_3	amidohydrolase		M	Actinobacteria	40.99		k141_523414_4	alpha beta hydrolase fold		I	Chloroflexia	4.12
k141_3078_2	M13 family metallopeptidase		O	Xanthomonadales	2.75875		k141_233916_1	Belongs to the peptidase S11 family		M	Clostridiaceae	328.52		k141_694033_3	phospholipase A-2-activating protein	DOA1	I	Agaricales	64.54
k141_103144_6	PFAM peptidase	pepO	O	Clostridia	1.78946		k141_500613_1	cellulase family glycosylhydrolase		M	Clostridiaceae	0.1		k141_510413_2	Platelet-activating factor acetylhydrolase, isoform II		I	Agaricomycetes incertae sedis	6.31
k141_649275_1	Belongs to the peptidase S14 family	clpP	OU	Actinobacteria	1.36589		k141_104595_2	Glycosyl hydrolases family 18		M	Eubacteriaceae	71.3		k141_787679_1	Serine aminopeptidase, S33		I	Actinobacteria	32.82
k141_216389_2	sulfatase-like hydrolase/transferase		P	Cytophagia	1.0272		k141_164205_1	M6 family metalloprotease domain-containing protein		M	Ruminococcaceae	3.06		k141_231323_2	Serine aminopeptidase, S33	pldB	I	Microbacteriaceae	19.6
k141_453898_3	sulfatase-like hydrolase/transferase		P	Rikenellaceae	0		k141_265380_2	peptidase		M	Actinobacteria	1.46		k141_369020_1	alpha/beta fold hydrolase	pldB	I	Tenericutes	11.53
k141_733841_2	Alkyl sulfatase and related hydrolases		Q	Actinobacteria	0		k141_429490_1	peptidase	lytM	M	Proteobacteria	1.12		k141_54973_1	Serine aminopeptidase, S33	hpx	I	Kitasatospora	4.53
k141_562146_2	neutral protease-like	lasB	Q	Colwelliaceae	0		k141_692984_2	peptidase C60 sortase A and B	ylcC	M	Actinobacteria	0.39		k141_361973_1	alpha/beta hydrolase	pldB	I	Tenericutes	3.42
k141_796194_1	Glycosyl hydrolase family 9		Q	Pleurocapsales	0		k141_639624_1	peptidase M24		M	Epsilonproteobacteria	0.31		k141_173438_1	Belongs to the glycosyl hydrolase 8 (cellulase D) family		IQ	Gammaproteobacteria	769.77
k141_305645_1	Thioesterase domain		Q	Bacillus	0		k141_734872_14	Tricorn protease homolog		M	Cytophagia	2.69		k141_456679_1	Belongs to the glycosyl hydrolase 8 (cellulase D) family		IQ	Bacteroidetes	357.21
k141_147232_2	Thioesterase domain		Q	Gordoniaceae	0		k141_558533_1	Zn-dependent protease with chaperone function		M	Alcaligenaceae	233.02		k141_307110_4	nUDIX hydrolase		L	Actinobacteria	636.55
k141_813101_1	Thioesterase domain		Q	Pseudonocardiales	0		k141_434694_1	chitinase		MU	Gammaproteobacteria	0.13		k141_375968_1	NUDIX hydrolase	nudL	L	Oceanospirillales	60.43
k141_605670_2	endo alpha-1,4 polygalactosaminidase		S	Sphingomonadales	0		k141_840074_1	M6 family metalloprotease domain protein		N	Bacilli	1.65		k141_250769_1	Belongs to the peptidase S1C family	degP	M	Desulfovibrionales	1540.89
k141_783818_1	hydrolase		S	Oceanospirillales	0		k141_8311_2	Alpha beta hydrolase		NU	Actinobacteria	0.22		k141_191131_1	chitin catabolic process	sca1	M	Bacteria	1
k141_611002_2	hydrolases or acyltransferases (alpha beta hydrolase superfamily)	pcaD	S	Corynebacteriaceae	0		k141_427337_1	S8 family serine peptidase	wcoB	NU	Ruminococcaceae	1.95		k141_368289_1	peptidase	lytM	M	Proteobacteria	1.07
k141_533262_1	L,D-transpeptidase catalytic domain	FN0914	S	Legionellales	0		k141_100654_1	M6 family metalloprotease domain-containing protein	wcoB	NU	Ruminococcaceae	1.8		k141_528977_1	PFAM penicillin-binding protein transpeptidase	pbpI	M	Thermoanaerobacterales	2.07
k141_190607_1	metallopeptidase activity		S	Bacteria	0		k141_680296_1	endopeptidase La	lon	O	Tenericutes	0.09		k141_191595_1	Phosphoesterase family		M	Proteobacteria	5.97
k141_369898_2	family 10 glycosylhydrolase		S	Oscillatoriales	0		k141_736629_2	Belongs to the peptidase C19 family		O	Sarcocystidae	26.2		k141_190347_2	endoglucanase-related protein, glucosyl hydrolase family 9 protein	CP_0242	N	Clostridia	162.08
k141_586999_1	family 10 glycosylhydrolase		S	Oscillatoriales	0		k141_705426_5	Belongs to the peptidase S8 family	isp	O	unclassified Gammaproteobacteria	9.84		k141_708822_1	M6 family metalloprotease domain protein		N	Bacilli	1.71
k141_493386_1	phosphoesterase or phosphohydrolase		S	Corynebacteriaceae	0		k141_894509_2	chitin deacetylase		O	Eurotiales	178.59		k141_18330_1	ATP-dependent zinc metalloprotease FtsH	ftsH	O	Tenericutes	3.72
k141_10708_2	Putative esterase	estA	S	Cellulomonadaceae	0		k141_608746_2	zinc metalloproteinase/disintegrin-like isoform X1	yeaZ	O	Synechococcus	1.48		k141_567915_1	ATP-dependent Clp protease ATP-binding subunit		O	Euryarchaeota	1.81
k141_584836_1	metallophosphoesterase	rdgB	S	Bacteria	0		k141_168094_1	Glycosyl hydrolase catalytic core		O	Glomerellales	23.16		k141_362402_1	endopeptidase La	lon	O	Tenericutes	2.44
k141_78828_1	Serine aminopeptidase, S33		S	Rhizobiaceae	0		k141_702690_1	protease modulator HflC	hflC	O	Rhodospirillales	1.84		k141_286983_1	peptidase C19 family		O	Sarcocystidae	407.7
k141_743882_1	Type I phosphodiesterase / nucleotide pyrophosphatase	enpP	S	Bacteroidetes Order II. Incertae sedis	0		k141_77391_1	multiple epidermal growth factor-like domains protein 6		O	Sarcocystidae	1.01		k141_662129_4	peptidase C19 family	DOA4	O	Onygenales	5.19
k141_404999_1	alkaline phosphatase family protein	enpP	S	Flavobacterium	0		k141_376644_6	peptidase		O	Xanthomonadales	12.77		k141_587126_2	peptidase M48B family	htpX	O	Intrasporangiaceae	1.86
k141_311442_1	type I phosphodiesterase nucleotide pyrophosphatase	enpP	S	Sphingomonadales	0		k141_875282_1	protease	yegQ	O	Epsilonproteobacteria	0.57		k141_661290_2	peptidase S8 family	isp	O	unclassified Gammaproteobacteria	40.33
k141_522361_1	Zn-dependent metallo-hydrolase RNA specificity domain	rnj	S	Oceanospirillales	0		k141_890620_1	matrilysin family metalloendoprotease		O	Proteobacteria	35.72		k141_345242_1	Metallo-peptidase family M12B Reprolysin-like		O	Flavobacteriia	475.02
k141_771843_1	Calcineurin-like phosphoesterase superfamily domain		T	Lactobacillaceae	267.993		k141_638172_10	PFAM peptidase S1 and S6, chymotrypsin Hap		O	Actinobacteria	4.47		k141_527580_2	neprilysin-1-like isoform X1	pepO	O	Acidobacteriia	5
k141_484473_9	Belongs to the peptidase S26 family		U	Planctomycetes	186.507		k141_396224_1	Trypsin-like serine protease		O	Actinobacteria	139.91		k141_318067_1	protease	yegQ	O	Epsilonproteobacteria	0.38
k141_222282_1	serine hydrolase	ampH	V	Cytophagia	0		k141_246661_1	chymotrypsin-like serine proteinase		O	Actinobacteria	3.24		k141_573061_1	peptidase	pepO	O	Clostridia	13.08
k141_664656_1	CAAX protease self-immunity		V	Bacteria	119.438		k141_649485_2	Ubiquitin carboxyl-terminal hydrolase 2	DOA4	O	Magnaporthales	14.76		k141_24002_1	ATP-dependent Clp protease ATP-binding subunit		O	Tenericutes	1.93
k141_528940_1	serine hydrolase		V	Caulobacterales	0		k141_673624_2	Ubiquitinyl hydrolase 1	ubp14	O	Dothideomycetidae	298.64		k141_693147_1	peptidase S14 family	clpP	OU	Actinobacteria	92.3
							k141_498981_1	Zinc-dependent metalloprotease		O	Eurotiomycetes	3302.26		k141_365045_2	sulfatase-like hydrolase/transferase		P	Cyanobacteria	3.15
							k141_847292_1	OTU-like cysteine protease		OT	Eurotiales	5.79		k141_151687_2	Glycerophosphoryl diester phosphodiesterase family	PHO81	P	Agaricomycetes incertae sedis	195
							k141_810655_1	Belongs to the peptidase S14 family	clpP	OU	Actinobacteria	2.37		k141_296168_1	peptidase M4 family protein	lasB	Q	Colwelliaceae	4.89
							k141_480122_1	sulfatase-like hydrolase/transferase		P	Bacteria	70.34		k141_111587_4	neutral protease-like	lasB	Q	Colwelliaceae	2.54
							k141_312559_1	Glycerophosphoryl diester phosphodiesterase family	PHO81	P	Agaricomycetes incertae sedis	43		k141_148116_1	Glycosyl hydrolase family 9		Q	Pleurocapsales	5.42
							k141_82317_2	sulfatase-like hydrolase/transferase		P	Flavobacteriia	1.82		k141_741063_1	Cof-type HAD-IIB family hydrolase		Q	Bacteria	2.01
							k141_786135_3	sulfatase-like hydrolase/transferase		P	Rikenellaceae	1.27		k141_324780_2	Thioesterase domain		Q	Bacillus	166.98
							k141_632440_1	peptidase M4 family protein	lasB	Q	Colwelliaceae	22.16		k141_354438_1	Thioesterase domain		Q	Gordoniaceae	15.4
							k141_686364_2	neutral protease-like	lasB	Q	Colwelliaceae	0.4		k141_569900_2	Thioesterase domain		Q	Pseudonocardiales	2.42
							k141_332105_1	Glycosyl hydrolase family 9		Q	Pleurocapsales	2.15		k141_431227_2	Alpha/beta hydrolase family		S	Pleosporales	25.56
							k141_481775_1	Alpha/beta hydrolase family		S	Tremellales	96.97		k141_714959_1	alpha/beta hydrolase fold		S	Onygenales	564.87
							k141_134491_3	Alpha/beta hydrolase family		S	Pleosporales	16.71		k141_786291_1	monoacylglycerol lipase ABHD6-like		S	Eurotiales	75.01
							k141_569882_2	alpha/beta hydrolase fold		S	Onygenales	45.19		k141_751488_1	Amidohydrolase		S	Hyphomonadaceae	26.66
							k141_649148_1	alpha/beta hydrolase fold		S	Onygenales	27.25		k141_555638_6	glutamate carboxypeptidase 2 isoform X9	ycdQ	S	Pseudomonas fluorescens group	114.11
							k141_495143_1	alpha/beta hydrolase fold		S	Onygenales	24.19		k141_618183_7	peptidase A1 family		S	Arthrodermataceae	1.81
							k141_219650_1	alpha/beta hydrolase fold		S	Onygenales	20.11		k141_566151_1	peptidase M16 family	ymfH	S	Planctomycetes	280.85
							k141_111261_2	monoacylglycerol lipase ABHD6-like		S	Eurotiales	3.39		k141_566707_2	5-hydroxyisourate hydrolase	uraH	S	Actinobacteria	13.73
							k141_814316_1	amidohydrolase	aguB	S	Alteromonadaceae	0.22		k141_309534_2	carbohydrate esterase family 16 protein		S	Agaricomycetes incertae sedis	11.45
							k141_195647_1	BPTI/Kunitz family of serine protease inhibitors.		S	Proteobacteria	325.87		k141_456707_1	cell wall-associated hydrolase		S	delta/epsilon subdivisions	606.95
							k141_49790_2	CAAX protease self-immunity		S	Pasteurellales	584.52		k141_522395_1	tyrosinase/peptidase		S	Nitrosomonadales	1.54
							k141_272942_2	Carbon-nitrogen hydrolase	yafV	S	Serratia	0.45		k141_569099_2	Creatinine amidohydrolase		S	Rhizobiaceae	69.9
							k141_743659_1	Cof-like hydrolase	yidA	S	Clostridia	0.55		k141_215428_1	Glycoside-hydrolase family GH114		S	Myxococcales	6423.46
							k141_591657_1	Metal-dependent hydrolases of the beta-lactamase superfamily I	phnP	S	Halobacteria	0.52		k141_265101_1	endo alpha-1,4 polygalactosaminidase		S	Pseudomonas aeruginosa group	546.45
							k141_452246_2	esterase		S	Mycobacteriaceae	0.73		k141_442614_1	Cof-type HAD-IIB family hydrolase	ywpJ	S	Clostridiaceae	2.74
							k141_353962_1	GDSL-like Lipase/Acylhydrolase family		S	Pleosporales	15.63		k141_339066_2	hydrolase		S	Oceanospirillales	11.94
							k141_797868_3	endo alpha-1,4 polygalactosaminidase		S	Pseudomonas aeruginosa group	252.37		k141_664180_1	hydrolases or acyltransferases (alpha beta hydrolase superfamily)	pcaD	S	Corynebacteriaceae	12.54
							k141_505016_1	alkali-sensitive linkage protein 1-like		S	Tremellales	3.59		k141_51955_1	ATP-dependent Clp protease adaptor ClpS	clpS	S	Epsilonproteobacteria	2.25
							k141_642014_3	heparanase-like		S	Bradyrhizobiaceae	1.07		k141_641550_1	L,D-transpeptidase catalytic domain	FN0914	S	Legionellales	395.55
							k141_794395_2	Haloacid dehalogenase-like hydrolase		S	Kitasatospora	18.92		k141_543981_1	MBL fold metallo-hydrolase	gloB	S	Erysipelotrichia	5.52
							k141_371656_1	hydrolase		S	Oceanospirillales	11.23		k141_467122_2	MBL fold metallo-hydrolase		S	Epsilonproteobacteria	2.54
							k141_474519_1	sugar phosphatase		S	Clostridiaceae	0.78		k141_236703_1	metallopeptidase activity		S	Bacteria	6859.95
							k141_56903_2	hydrolases or acyltransferases (alpha beta hydrolase superfamily)	pcaD	S	Corynebacteriaceae	1.33		k141_498898_3	metallopeptidase activity		S	Bacteria	25.59
							k141_390028_2	L,D-transpeptidase catalytic domain	FN0914	S	Legionellales	5.6		k141_140162_1	type I phosphodiesterase nucleotide pyrophosphatase	yvlD	S	Actinobacteria	102.28
							k141_707756_1	L,D-transpeptidase family protein		S	Epsilonproteobacteria	0.54		k141_516297_1	family 10 glycosylhydrolase		S	Oscillatoriales	80.32
							k141_825267_1	Papain-like cysteine protease AvrRpt2		S	Clostridia	4.42		k141_517315_1	family 10 glycosylhydrolase		S	Oscillatoriales	74.08
							k141_840260_1	family 10 glycosylhydrolase		S	Oscillatoriales	10.6		k141_448415_4	bis(5'-adenosyl)-triphosphatase enpp4-like		S	dsDNA viruses, no RNA stage	240.72
							k141_308121_3	Putative esterase	estA	S	Cellulomonadaceae	12.41		k141_703698_1	phosphoesterase or phosphohydrolase		S	Corynebacteriaceae	162.02
							k141_383902_1	Serine aminopeptidase, S33		S	Rhizobiaceae	15.1		k141_617092_1	Putative esterase	estA	S	Cellulomonadaceae	1199.82
							k141_673741_1	serum paraoxonase arylesterase		S	Chaetothyriomycetidae	24.59		k141_265591_1	Rhomboid-type serine protease that catalyzes intramembrane proteolysis	glpG	S	Gammaproteobacteria	344.75
							k141_326128_3	bis(5'-adenosyl)-triphosphatase enpp4-like		S	Nectriaceae	32.47		k141_328705_2	Cof-type HAD-IIB family hydrolase		S	Spirochaetes	2.74
							k141_500408_4	Type I phosphodiesterase / nucleotide pyrophosphatase	enpP	S	Bacteroidetes Order II. Incertae sedis	153.02		k141_197666_1	Type I phosphodiesterase / nucleotide pyrophosphatase	enpP	S	Bacteroidetes Order II. Incertae sedis	10.29
							k141_518929_2	alkaline phosphatase family protein	enpP	S	Flavobacterium	13.17		k141_330339_1	bis(5'-adenosyl)-triphosphatase enpp4-like		S	Pleosporales	156.47
							k141_640016_1	bis(5'-adenosyl)-triphosphatase enpp4-like isoform X1		S	Pleosporales	45.83		k141_290335_2	Type I phosphodiesterase / nucleotide pyrophosphatase	enpP	S	Flavobacterium	38.16
							k141_274593_1	bis(5'-adenosyl)-triphosphatase enpp4-like		S	Pleosporales	20.02		k141_73508_2	bis(5'-adenosyl)-triphosphatase enpp4-like isoform X1		S	Pleosporales	16.8
							k141_874852_1	X-Pro dipeptidyl-peptidase C-terminal non-catalytic domain		S	Micromonosporales	87.5		k141_187532_5	type I phosphodiesterase nucleotide pyrophosphatase		S	Halobacteria	82.02
							k141_712880_1	Zn-dependent hydrolases of the beta-lactamase fold		S	Rhizobiaceae	31.73		k141_558966_1	Zn-dependent metallo-hydrolase RNA specificity domain	rnj	S	Oceanospirillales	9.44
							k141_433073_2	Zn-dependent metallo-hydrolase RNA specificity domain	rnj	S	Oceanospirillales	246.57		k141_166509_1	type-B carboxylesterase lipase family		T	Nectriaceae	26.71
							k141_552564_1	serine hydrolase		V	Sphingomonadales	20.87		k141_55988_1	Calcineurin-like phosphoesterase superfamily domain		T	Lactobacillaceae	44.3
							k141_23655_1	serine hydrolase	ampH	V	Cytophagia	53.62		k141_169895_2	Putative diguanylate phosphodiesterase		T	Ruminococcaceae	19.78
							k141_451269_1	N-terminal double-glycine peptidase domain		V	Oscillatoriales	125.6		k141_634807_1	Glycerophosphoryl diester phosphodiesterase family	GDE1	U	Dothideomycetes	1643.56
							k141_186174_4	serine hydrolase		V	Caulobacterales	10.42		k141_623290_2	phosphodiesterase Gde1	GDE1	U	Eurotiales	39.81
														k141_808822_4	Signal peptidase, peptidase S26	sipS	U	Bacillus	33.32
														k141_677716_1	Cysteine protease required for the cytoplasm to vacuole transport (Cvt) and autophagy		UZ	Haemosporida	175.12
														k141_744993_1	serine hydrolase		V	Caulobacterales	1.95
														k141_620684_1	Steryl acetyl hydrolase		V	Dothideomycetidae	1.22
